# Simple and efficient measurement of transcription initiation and transcript levels with STRIPE-seq

**DOI:** 10.1101/2020.01.16.905182

**Authors:** Robert A. Policastro, R. Taylor Raborn, Volker P. Brendel, Gabriel E. Zentner

## Abstract

Accurate mapping of transcription start sites (TSSs) is key for understanding transcriptional regulation. However, current protocols for genome-wide TSS profiling are laborious and/or expensive. We present Survey of TRanscription Initiation at Promoter Elements with high-throughput sequencing (STRIPE-seq), a simple, rapid, and cost-effective protocol for sequencing capped RNA 5’ ends from as little as 50 ng total RNA. Including depletion of uncapped RNA and SPRI bead cleanups, a STRIPE-seq library can be constructed in about five hours. We demonstrate application of STRIPE-seq to TSS profiling in yeast and human cells and show that it can also be effectively used for measuring transcript levels and differential gene expression analysis. In conjunction with our ready-to-use computational analysis workflows, STRIPE-seq is a straightforward, efficient means by which to probe the landscape of transcriptional initiation.
