## Supplemental Table 1 for "Simple and efficient measurement of transcription initiation and transcript levels with STRIPE-seq"

### Sheet: Yeast
Processing step / Sample:	50 ng input, rep. 1	50 ng input, rep. 2	50 ng input, rep. 3	100 ng input, rep. 1	100 ng input, rep. 2	100 ng input, rep. 3	250 ng input, rep. 1	250 ng input, rep. 2	250 ng input, rep. 3	Diamide, 100 ng input, rep. 1	Diamide, 100 ng input, rep. 2	Diamide, 100 ng input, rep. 3
Initial number of reads	6613647	6186384	4516444	5465843	5343591	6689732	7315375	6241791	6022980	7477079	7146275	7456248
After quality control	6457043	6065586	4369613	5401592	5289836	6563186	7210706	6131990	5967069	7366980	7032770	7356546
Percent retained	0.9763	0.9805	0.9675	0.9882	0.9899	0.9811	0.9857	0.9824	0.9907	0.9853	0.9841	0.9866
Total size (Mb)	1058.18	989.821	722.631	874.535	854.975	1070.36	1170.46	998.687	963.677	1196.33	1143.4	1193
After rRNA removal	4324410	4306753	3051812	2915289	2661902	3648459	3474853	2762526	2431815	3456538	3498465	2079118
Percent retained	0.67	0.71	0.698	0.54	0.503	0.556	0.482	0.451	0.408	0.469	0.497	0.283
Percent rRNA contamination	0.33028	0.289969	0.301583	0.460291	0.496789	0.444102	0.518098	0.549489	0.592461	0.530807	0.502548	0.717379
After removal of artifacts	4222751	4206115	2976273	2850664	2601671	3566636	3396709	2696720	2381063	3376707	3416098	2029867
Percent retained	0.9765	0.9766	0.9752	0.9778	0.9774	0.9776	0.9775	0.9762	0.9791	0.9769	0.9765	0.9763
Number of accepted reads	4219927	4203307	2974549	2849430	2600121	3564281	3390134	2691416	2377953	3370378	3410301	2027378
Number of recovered reads	1347	1592	816	820	906	1464	3138	2627	1998	2694	3468	1714
Final count	4221274	4204899	2975365	2850250	2601027	3565745	3393272	2694043	2379951	3373072	3413769	2029092
Total size (Mb)	610.323	607.82	429.975	412.042	375.997	515.245	489.755	388.602	343.709	486.833	492.657	292.521
Uniquely mapped reads	4017456	4005030	2830004	2702251	2447578	3366760	3177540	2512842	2207743	3081295	3110573	1798920
Percent uniquely mapped	0.951716	0.952468	0.951145	0.948075	0.941004	0.944195	0.936424	0.93274	0.927642	0.913498	0.911184	0.886564
Reads mapping to multiple loci	82057	74920	55915	63390	64034	74206	82170	64899	67428	129851	130875	97664
Read pairs after removal of duplicates	382241	276110	304357	408232	411246	474328	750153	644193	606755	727531	668966	574695
Percent unique reads retained	0.19029	0.137882	0.215093	0.302142	0.336043	0.281771	0.47216	0.512721	0.549661	0.472224	0.430124	0.638933
Rejected read pairs	6015	5295	4976	5043	5286	6585	10296	8741	7052	9186	9408	7361
Read pairs too soft	3357	2850	2904	2903	3112	3487	6461	5408	4228	5265	5731	3971
Read pairs with long gaps	1669	1569	1421	1256	1268	1735	2010	1692	1475	1922	2024	1610
Read pairs with long TLEN	989	876	651	884	906	1363	1825	1641	1349	1999	1653	1780
Accepted read pairs	376226	270815	299381	403189	405960	467743	739857	635452	599703	718345	659558	567334
Yield relative to input	0.113773	0.087552	0.132574	0.14753	0.151943	0.139839	0.202274	0.203612	0.199138	0.192146	0.184588	0.152177

### Sheet: Human
Processing step / Sample:	100 ng input, rep. 1	100 ng input, rep. 2	100 ng input, rep. 3
Initial number of reads	12477060	10495644	8594043
After quality control	12019979	9786438	8119084
Percent retained	0.9634	0.9324	0.9447
Total size (Mb)	1996.33	1679.3	1375.05
After rRNA removal	9556312	7562116	6307320
Percent retained	0.795	0.773	0.777
Percent rRNA contamination	0.204964	0.227286	0.223149
After removal of artifacts	9334517	7384095	6157210
Percent retained	0.9768	0.9765	0.9762
Number of accepted reads	9328196	7372595	6145912
Number of recovered reads	1776	5142	2900
Final count	9329972	7377737	6148812
Total size (Mb)	1346.66	1052.33	882.579
Uniquely mapped reads	8657941	6591259	5603513
Percent uniquely mapped	0.927971	0.893398	0.911316
Reads mapping to multiple loci	334266	282893	233385
Read pairs after removal of duplicates	706973	794543	826289
Percent unique reads retained	0.163312	0.24109	0.294918
Rejected read pairs	19992	20663	20115
Read pairs too soft	10982	10999	11158
Read pairs with long gaps	1555	1782	1806
Read pairs with long TLEN	7455	7882	7151
Accepted read pairs	686981	773880	806174
Yield relative to input	0.110119	0.147467	0.187612
