## Supplemental Table 4 for "Simple and efficient measurement of transcription initiation and transcript levels with STRIPE-seq"

### Sheet: Summary Table
Method	PMID	Year	Minimum RNA Input (ng)	Maximum RNA Input (ng)	Required Steps	Optional Steps	Required Time (Hours)	Time Including Optional Steps (Hours)	Overnight Incubations (Hours)	Startup Cost	Required Cost Per Sample	Cost Per Sample Including Additional Steps	Additional Cost After Pooling	Kit	Kit Per-sample Cost
RAMPAGE	24510412	2013	5000	5000	12	NA	13.5	NA	15	5844	55.4	NA	48.79	NA	NA
nAnT-iCAGE	24927836	2014	5000	5000	22	1	18.75	21.75	16	9071	105.1	119.81	NA	https://cage-seq.com/cage_kit/	225
nanoCAGE	28349422	2017	50	500	9	3	12.5	15	NA	3732	18.69	29.28	37.82	NA	NA
SLIC-CAGE	31305534	2019	1	100	33	NA	36	NA	16	7340	113.84	NA	NA	NA	NA
STRIPE-seq	NA	2020	50	200	6	NA	5	NA	NA	2294	11.76	NA	NA	NA	NA

### Sheet: STRIPE-seq Updated
Reagent	Vendor	Product Number	Vendor Amount	Stock Concentration	Vendor Price	Date of Price	Amount Used	Fraction of Stock	Cost Per Sample
Terminator 5´-Phosphate-Dependent Exonuclease	Lucigen	TER51020	40 ul	1 U/ul	218	2020-01-06	0.2 ul	0.005	1.09
D-Sorbitol	DOT Scientific	DSS23080-500	500 g		18	2020-01-07
D-(+)-Trehalose Dihydrate	MP Biomedicals	MP210309710	10 g		24	2020-01-06
SuperScript II Reverse Transcriptase	Invitrogen	18064014	50 ul	200 U/ul	364	2020-01-06	0.5 ul	0.01	3.64
DNTP, 10 mM each	GenScript	C01582-1ML	1 ml	10 mM ea	62	2020-01-06	0.5 ul	0.0005	0.031
Betain 5 M	Sigma-Aldrich	B0300-1VL	1.5 ml	5 M	26	2020-01-06	2 ul	0.00133333	0.0346667
Agencourt RNAClean XP Kit, 40 mL	Beckman Coulter	A63987	40 ml		780	2020-01-06	54.6 ul	0.001365	1.0647
HiFi HotStart DNA Polymerase, Kapa Biosystems	VWR	KK2601	1.25 ml	2X	157	2020-01-06	12.5 ul	0.01	1.57
High Sensitivity D5000 Screen Tape	Agilent	5067-5592	112 samples		362	2020-01-06	1 sample	0.00892857	3.23214
High Sensitivty D5000 Reagents	Agilent	5067-5593	112 samples		123	2020-01-06	1 sample	0.00892857	1.09821
RTO	IDT				41	2020-01-06
TSO	IDT				93	2020-01-06
FLO	IDT				19	2020-01-06
RLO	IDT				7	2020-01-06
				Startup Cost	2294			Cost Per Sample	11.7607
Step Number	Major Step	Hours
1	TEX Digestion	1
2	RT	1
3	SPRI Cleanup	0.5
4	PCR	1
5	SPRI Size Selection	1
6	Tapestation	0.5
	Total Hours	5

### Sheet: SLIC-CAGE
PMID: 31305534
Reagent	Vendor	Product Number	Vendor Amount	Stock Concentration	Vendor Price	Date of Price	Amount Used	Fraction of Stock	Cost Per Sample
Agencourt AMPure XP Kit	Beckman Coulter	A63881	60 ml		1240	2020-01-06	739.8 ul	0.01233	15.2892
Agencourt RNAClean XP Kit	Beckman Coulter	A63987	40 ml		780	2020-01-06	176.4 ul	0.00441	3.4398
High Sensitivity D1000 Screen Tape	Agilent	5067-5584	112 samples		362	2020-01-06	2 samples	0.0178571	6.46429
High Sensitivty D1000 Reagents	Agilent	5067-5585	112 samples		123	2020-01-06	2 samples	0.0178571	2.19643
Biotin (Long Arm) Hydrazide	Vector Laboratories	SP-1100	50 mg		131	2020-01-06	17 mg
Deep Vent (exo-) DNA Polymerase	NEB	M0259S	10 ul	2000 U/ml	103	2020-01-06	1 ul	0.1	10.3
DNA Ligation Kit, Mighty Mix	Takara	6023	100 Rxns		199	2020-01-06	2 samples	0.02	3.98
dNTP Mix (10 mM ea)	Invitrogen	18427013	100 ul	10 mM	99	2020-01-06	10 ul	0.1	9.9
Dynabeads M-270 Streptavidin	Invitrogen	65305	2 ml	10 mg/ml	548	2020-01-06	30 ul	0.015	8.22
Exonuclease I (E. coli)	NEB	M0293S	150 ul	20000 U/ml	70	2020-01-06	1 ul	0.00666667	0.466667
HiScribe T7 High Yield RNA Synthesis Kit	NEB	E2040S	50 Rxns		227	2020-01-06	1 sample	0.02	4.54
I-CeuI	NEB	R0699S	100 ul	5000 U/ml	74	2020-01-06	2 ul	0.02	1.48
I-SceI	NEB	R0694S	100 ul	5000 U/ml	71	2020-01-06	2 ul	0.02	1.42
HiFi HotStart DNA Polymerase, Kapa Biosystems	VWR	KK2602	1.25 ml	2X	157	2020-01-06	25 ul	0.02	3.14
KAPA SYBR FAST qPCR Master Mix (2X)	Roche	KK4600	1 ml	2X	86	2020-01-06	10 ul	0.01	0.86
Thermo Scientific Phusion High-Fidelity DNA Polymerase	Thermo Scientific	F530S	50 ul	2 U/ml	114	2020-01-06	1 ul	0.02	2.28
QIAquick Gel Extraction Kit (50)	QIAGEN	28704	50 Rxns		124	2020-01-06	1 sample	0.02	2.48
Quant-it PicoGreen dsDNA Assay Kit	Invitrogen	P7589	1 ml	200X	481	2020-01-06	5 ul	0.005	2.405
Ribonuclease H (RNase H)	Takara	2150A	16.5 ul	60 U/ml	95	2020-01-06	0.1 ul	0.00606061	0.575758
RNase ONE Ribonuclease	Promega	M4261	200 ul	5-10 U/ml	116	2020-01-06	2.5 ul	0.0125	1.45
RNase-Free DNase Set (50)	QIAGEN	79254	50 Rxns	1500 Kunitz units	113	2020-01-06	2 samples	0.04	4.52
RNeasy Mini Kit (50)	QIAGEN	74104	50 Rxns		330	2020-01-06	2 samples	0.04	13.2
Sodium periodate	Sigma-Aldrich	311448-100G	100 g		177	2020-01-06
SuperScript III Reverse Transcriptase	Invitrogen	18080044	50 ul	200 U/ul	372	2020-01-06	3.8 ul	0.076	28.272
D(-)-Sorbitol	Wako	194-03752	25 g		20	2020-01-06
D(+)-Trehalose dihydrate	Sigma-Aldrich	T9531-25G	25 g		128	2020-01-06
Ribonucleic acid, transfer from Escherichia coli	Sigma-Aldrich	R1753-500UN	500 U		111	2020-01-06
Shrimp Alkaline Phosphatase (SAP)	Applied Biosystems	78390500UN	500 ul	1 U/ul	61	2020-01-06	1 ul	0.002	0.122
USER Enzyme	NEB	M5505S	50 ul	1000 U/ml	74	2020-01-06	2 ul	0.04	2.96
Vaccinia Capping System	NEB	M2080S	40 ul	10000 U/ml	140	2020-01-06	1 ul	0.025	3.5
dGTP (100 mM)	Invitrogen	10218014	250 ul	100 mM	94	2020-01-06	1 ul	0.004	0.376
Proteinase K Solution (20 mg/mL), RNA grade	Invitrogen	25530049	5 ml	20 mg/ml	166	2020-01-07
PCR_N6_r1	IDT				9	2020-01-06
PCR_GN5_f1	IDT				12	2020-01-06
RT primer	IDT				34	2020-01-06
5ʹnAnT-iCAGE_01 N6	IDT				40	2020-01-06
5ʹnAnT-iCAGE_01 GN5	IDT				40	2020-01-06
5ʹnAnT-iCAGE_01 Dwn	IDT				57	2020-01-06
3ʹnAnT-iCAGE N3 + AGA Up	IDT				170	2020-01-06
3ʹnAnT-iCAGE Dwn	IDT				21	2020-01-06
nAnT-iCAGE 2nd primer	IDT				21	2020-01-06
				Startup Cost	7390			Cost Per Sample	133.837
Step Number	Major Step	Hours
1	Carrier PCR	1.5
2	Carrier Gel Purification	1.5
3	Carrier in vitro Transcription	2.5
4	Column Cleanup	0.25
5	Carrier Capping	1.5
6	Column Cleanup	0.25
7	RT	1.5
8	SPRI Cleanup	0.5
9	Cap Oxidation	1
10	SPRI Cleanup	0.5
11	Cap Biotinylation	2.25
12	SPRI Cleanup	0.5
13	RNase I Digestion	0.75
14	Cap-trapping	1
15	RNase H & I Digestion	1
16	5` & 3` Linker Ligation	0.25	16 overnight
17	SPRI Cleanup	0.5
18	Dephosphorylation	1
19	3` Linker Degredation	0.75
20	SPRI Cleanup	0.5
21	Second Strand Synthesis	1
22	Primer Degredation	0.5
23	SPRI Cleanup	0.5
24	Tapestation	0.5
25	Carrier Degredation	3.5
26	SPRI Cleanup	0.5
27	qPCR	3
28	PCR Amplification	1
29	SPRI Cleanup	0.5
30	Carrier Degredation	3.5
31	SPRI Cleanup	0.5
32	SPRI Size Selection	0.5
33	Tapestation	0.5
34	PicoGreen	0.5
	total hours	36	16 overnight

### Sheet: nanoCAGE 2017
PMID: 28349422
Reagent	Vendor	Product Number	Vendor Amount	Stock Concentration	Vendor Price	Date of Price	Amount Used	Fraction of Stock	Cost Per Sample	Notes
Agencourt AMPure XP	Beckman Coulter	A63880	5 ml		335	2020-01-06	98 ul	0.0196	6.566	Pre-pool
Betain 5 M	Sigma-Aldrich	B0300-1VL	1.5 ml	5 M	26	2020-01-06	1.5 ul	0.001	0.026	Pre-pool
dNTP Mix (2.5 mM)	Invitrogen	AM8228G	300 ul	2.5 mM	128	2020-01-06	2.5 ul	0.00833333	1.06667	Pre-pool
TB Green Premix Ex Taq (Tli RNase H Plus)	Takara	RR420A	1 ml x 5	2X	337	2020-01-06	5 ul	0.001	0.337	Pre-pool
Nextera XT DNA Library Preparation Kit	Illumina	FC-131-1024	24 samples		774	2020-01-06	1 sample	0.0416667	32.25
HiFi HotStart DNA Polymerase, Kapa Biosystems	VWR	KK2601	1.25 ml	2X	157	2020-01-06	25 ul	0.02	3.14	Pre-pool
SuperScript III Reverse Transcriptase	Invitrogen	18080044	50 ul	200 U/ul	372	2020-01-06	1 ul	0.02	7.44	Pre-pool
Terminator 5´-Phosphate-Dependent Exonuclease	Lucigen	TER51020	40 ul	1 U/ul	218	2020-01-06	0.5 ul	0.0125	2.725	Pre-pool
D(-)-Sorbitol	Wako	194-03752	25 g		20	2020-01-06
D(+)-Trehalose dihydrate	Sigma-Aldrich	T9531-25G	25 g		128	2020-01-06
Buffer EB	QIAGEN	19086	250 ml		36	2020-01-06
Quant-it PicoGreen dsDNA Assay Kit	Invitrogen	P7589	1 ml	200X	481	2020-01-06	10 ul	0.005	2.405	Pre-pool
Agilent High Sensitivity DNA Kit	Agilent	5067-4626	110 samples		613	2020-01-06	1	0.00909091	5.57273	Pre-pool (one after pooling also)
Template Switching Oligonucleotide	IDT				47	2020-01-06
Reverse Transcription Random primer	IDT				16	2020-01-06
cDNA PCR primer, Forward	IDT				8	2020-01-06
cDNA PCR primer, Reverse	IDT				12	2020-01-06
nanoCAGE custom S-series primer	IDT				16	2020-01-06
nanoCAGE Sequencing primer, Read 1	IDT				8	2020-01-06
				startup cost	3732			Required Cost Per Sample (Pre-pooled)	18.6855
								Cost Per Sample Including Optional Steps (Pre-pooled)	29.2784
								Addional Cost After Pooling	37.82
Step Number	Major Step	Time
1	Optional TEX Treatment	1
2	RT	2
3	SPRI Cleanup	0.5
4	qPCR	3
5	Second Strand PCR	2
6	SPRI Cleanup	0.5
7	PicoGreen & Pool	1.5
8	Optional Bioanalyzer	1
9	Tagmentation & PCR	1.5
10	SPRI Cleanup	0.5
11	Bioanalyzer	1
12	Optional PicoGreen	0.5
	Total Required	12.5
	Total With Optional	15

### Sheet: nAnT-iCAGE
PMID: 24927836
Reagent	Vendor	Product Number	Vendor Amount	Stock Concentration	Vendor Price	Date of Price	Amount Used	Fraction of Stock	Cost Per Sample
Agilent High Sensitivity DNA Kit	Agilent	5067-4626	110 samples		613	2020-01-06	1 sample	0.00909091	5.57273
Agencourt AMPure XP Kit	Beckman Coulter	A63881	60 ml		1240	2020-01-06	446.4 ul	0.00744	9.2256
Agencourt RNAClean XP Kit	Beckman Coulter	A63987	40 ml		780	2020-01-06	284.4 ul	0.00711	5.5458
Quant-it PicoGreen dsDNA Assay Kit	Invitrogen	P7589	1 ml	200X	481	2020-01-06	5 ul	0.005	2.405
Quant-iT OliGreen ssDNA Assay Kit	Invitrogen	O11492	1 ml	200X	550	2020-01-07	5 ul	0.005	2.75
dNTP Mix (10 mM ea)	Invitrogen	18427013	100 ul	10 mM	99	2020-01-06	2 ul	0.02	1.98
SuperScript III Reverse Transcriptase	Invitrogen	18080044	50 ul	200 U/ul	372	2020-01-06	3.8 ul	0.076	28.272
SYBR Green I Nucleic Acid Gel Stain	Invitrogen	S7563	500 ul	10000X	335	2020-01-07	21 ul	0.042	14.07
ROX Reference Dye	Invitrogen	12223012	500 ul		51	2020-01-07	0.84 ul	0.00168	0.08568
Ribonuclease H	Invitrogen	18021071	60 ul	2 U/ul	504	2020-01-07	3 ul	0.05	25.2
Exonuclease I (E. coli)	NEB	M0293S	150 ul	20000 U/ml	70	2020-01-06	1 ul	0.00666667	0.466667
USER Enzyme	NEB	M5505S	50 ul	1000 U/ml	74	2020-01-06	2 ul	0.04	2.96
Deep Vent (exo-) DNA Polymerase	NEB	M0259S	10 ul	2000 U/ml	103	2020-01-06	1 ul	0.1	10.3
Shrimp Alkaline Phosphatase (SAP)	Applied Biosystems	78390500UN	500 ul	1 U/ul	61	2020-01-06	1 ul	0.002	0.122
RNase ONE Ribonuclease	Promega	M4261	200 ul	5-10 U/ml	116	2020-01-06	3 ul	0.015	1.74
DNA Ligation Kit, Mighty Mix	Takara	6023	100 Rxns		199	2020-01-06	2 samples	0.02	3.98
Dynabeads M-270 Streptavidin	Invitrogen	65305	2 ml	10 mg/ml	548	2020-01-06	15 ul	0.0075	4.11
HotStarTaq DNA Polymerase (1000 U)	QIAGEN	203205	200 ul	5 U/ul	538	2020-01-07	0.38 ul	0.0019	1.0222
Deoxynucleoside Triphosphate Set	Millipore Sigma	3622614001	4 x 1250 ul	100 mM	1040	2020-01-07
Ribonucleic acid, transfer from Escherichia coli	Sigma-Aldrich	R1753-500UN	500 U		111	2020-01-06
RQ1 RNase-Free DNase	Promega	M6101	1000 ul	1 U/ul	53	2020-01-07
Proteinase K Solution (20 mg/mL), RNA grade	Invitrogen	25530049	5 ml	20 mg/ml	166	2020-01-07
D(-)-Sorbitol	Wako	194-03752	25 g		20	2020-01-06
D(+)-Trehalose dihydrate	Sigma-Aldrich	T9531-25G	25 g		128	2020-01-06
Sodium periodate	Sigma-Aldrich	311448-100G	100 g		177	2020-01-06
Biotin (Long Arm) Hydrazide	Vector Laboratories	SP-1100	50 mg		131	2020-01-06
RT primer	IDT				34	2020-01-06
100 mer Oligreen standard oligo	IDT				100	2020-01-07
ACTB 5′ Fwd (human)	IDT				7	2020-01-07
ACTB 5′ Rev (human)	IDT				7	2020-01-07
18S rRNA 5′ Fwd (human)	IDT				7	2020-01-07
18S rRNA 5′ Rev (human)	IDT				7	2020-01-07
5′nAnT-iCAGE_01 N6	IDT				40	2020-01-06
5′nAnT-iCAGE_01 GN5	IDT				40	2020-01-06
5′nAnT-iCAGE_01 Dwn	IDT				57	2020-01-06
3′nAnT-iCAGE N3 + AGA Up	IDT				170	2020-01-06
3′nAnT-iCAGE Dwn	IDT				21	2020-01-06
nAnT-iCAGE 2nd primer	IDT				21	2020-01-06
				Startup Cost	9071			Required Cost Per Sample	105.096
								Cost Per Sample Including Optional Steps	119.808
Step Number	Major Step	Hours
1	RT	1.5
2	SPRI Cleanup	0.75
3	Cap Oxidation	1
4	SPRI Cleanup	0.75
5	Cap Biotinylation	2.25
6	SPRI Cleanup	0.75
7	RNase I Digestion	0.5
8	Cap-trapping	1
9	RNase H & I Digestion	1
10	SPRI Cleanup	0.75
11	RNase I Digestion	0.75
12	SPRI Cleanup	0.75
13	OliGreen ssDNA	0.5
14	qPCR	3
15	5` & 3` Linker Ligation	0.5	16 overnight
16	SPRI Cleanup	0.75
17	SAP & USER Treatment	1.25
18	SPRI Cleanup	0.75
19	Second Strand Synthesis	1
20	Primer Degredation	0.5
21	SPRI Cleanup	0.75
22	Bioanalyzer	0.5
23	PicoGreen	0.5
	Total Hours	21.75	16 overnight

### Sheet: RAMPAGE
PMID: 24510412
Reagent	Vendor	Product Number	Vendor Amount	Stock Concentration	Vendor Price	Date of Price	Amount Used	Fraction of Stock	Cost Per Sample
Terminator 5´-Phosphate-Dependent Exonuclease	Lucigen	TER51020	40 ul	1 U/ul	218	2020-01-06	3 ul	0.075	16.35	Pre-pool
SuperScript III Reverse Transcriptase	Invitrogen	18080044	4 x 50 ul	200 U/ul	1320	2020-01-06	4 ul	0.02	26.4	Pre-pool
dNTP Mix (10 mM ea)	Invitrogen	18427013	100 ul	10 mM	99	2020-01-06	9.9 ul	0.099	9.801	Pre-pool
Betain 5 M	Sigma-Aldrich	B0300-1VL	1.5 ml	5 M	26	2020-01-06	5.6 ul	0.00373333	0.0970667	Pre-pool
D(-)-Sorbitol	Wako	194-03752	25 g		20	2020-01-06
D(+)-Trehalose dihydrate	Sigma-Aldrich	T9531-25G	25 g		128	2020-01-06
Power SYBR Green PCR Master Mix	Applied Biosystems	4367659	5 ml	2X	377	2020-01-06	10 ul	0.002	0.754	Pre-pool
Agencourt RNAClean XP Kit	Beckman Coulter	A63987	40 ml		780	2020-01-06	361 ul	0.009025	7.0395	~ 100 ul Pre-pool
Agencourt AMPure XP Kit	Beckman Coulter	A63881	60 ml		1240	2020-01-06	262 ul	0.00436667	5.41467
Sodium periodate	Sigma-Aldrich	311448-5G	5 g		41	2020-01-06
Biotin (Long Arm) Hydrazide	Vector Laboratories	SP-1100	50 mg		131	2020-01-06	4.2 mg	0.084	11.004
Trisodium citrate dihydrate	Sigma-Aldrich	S1804-500G	500 g		80	2020-01-06
RNase ONE Ribonuclease	Promega	M4261	1000 U	5-10 U/ul	116	2020-01-06	5 ul	0.05	5.8
MPG Streptavidin	PureBiotech	MSTR0502	2 ml	10 mg/ml	250	2020-01-06	100 ul	0.05	12.5
Ribonucleic acid, transfer from Escherichia coli	Sigma-Aldrich	R1753-500UN	500 U		111	2020-01-06
TaKaRa Ex Taq DNA Polymerase Hot-Start Version	Takara	RR006A	50 ul	5 U/ul	175	2020-01-06	1 ul	0.02	3.5
Agilent High Sensitivity DNA Kit	Agilent	5067-4626	110 samples		613	2020-01-06	1	0.00909091	5.57273
rampage_TS_**	IDT				40	2020-01-06
rampage_RT	IDT				19	2020-01-06
rampage_F	IDT				16	2020-01-06
rampage_R	IDT				36	2020-01-06
rampage_r1	IDT				8	2020-01-06
				Startup Cost	5844			Cost Per Sample (Pre-pooled)	55.4021
								Addional Cost After Pooling	48.7914
Step Number	Major Step	Time
1	TEX Treatment	1
2	RT	1
3	qPCR & Pooling	4
4	Cap Oxidation	1
5	SPRI Cleanup	0.5
6	Cap Biotinylation	1	15 overnight
7	RNase I Digestion	1
8	SPRI Cleanup	0.5
9	Cap-trapping	1
10	PCR	1
11	SPRI Cleanup	0.5
12	Bioanalyzer	1
	Total Hours	13.5	15 overnight
