## Supplemental Table 5 for "Simple and efficient measurement of transcription initiation and transcript levels with STRIPE-seq"

### Sheet: RTO
truseq single index equivalent	name	sequence	barcode	barcode reverse complement	note
	generic template	CAAGCAGAAGACGGCATACGAGAT[reverse complement of desired barcode]GTGACTGGAGTTCAGACGTGTGCTCTTCCGATCTNNNNN
Backwards Index 1	RTO_1 (Reverse Transcription Oligo 1)	CAAGCAGAAGACGGCATACGAGATTAGTGCGTGACTGGAGTTCAGACGTGTGCTCTTCCGATCTNNNNN	GCACTA	TAGTGC	barcode is backwards from TruSeq Index 1 (oops), also historically named 'Q-R_RT_1'
Index 2	RTO_2	CAAGCAGAAGACGGCATACGAGATACATCGGTGACTGGAGTTCAGACGTGTGCTCTTCCGATCTNNNNN	CGATGT	ACATCG
Index 3	RTO_3	CAAGCAGAAGACGGCATACGAGATGCCTAAGTGACTGGAGTTCAGACGTGTGCTCTTCCGATCTNNNNN	TTAGGC	GCCTAA
Index 4	RTO_4	CAAGCAGAAGACGGCATACGAGATTGGTCAGTGACTGGAGTTCAGACGTGTGCTCTTCCGATCTNNNNN	TGACCA	TGGTCA
Index 5	RTO_5	CAAGCAGAAGACGGCATACGAGATCACTGTGTGACTGGAGTTCAGACGTGTGCTCTTCCGATCTNNNNN	ACAGTG	CACTGT
Index 6	RTO_6	CAAGCAGAAGACGGCATACGAGATATTGGCGTGACTGGAGTTCAGACGTGTGCTCTTCCGATCTNNNNN	GCCAAT	ATTGGC
Index 7	RTO_7	CAAGCAGAAGACGGCATACGAGATGATCTGGTGACTGGAGTTCAGACGTGTGCTCTTCCGATCTNNNNN	CAGATC	GATCTG
Index 8	RTO_8	CAAGCAGAAGACGGCATACGAGATTCAAGTGTGACTGGAGTTCAGACGTGTGCTCTTCCGATCTNNNNN	ACTTGA	TCAAGT
Index 9	RTO_9	CAAGCAGAAGACGGCATACGAGATCTGATCGTGACTGGAGTTCAGACGTGTGCTCTTCCGATCTNNNNN	GATCAG	CTGATC
Index 10	RTO_10	CAAGCAGAAGACGGCATACGAGATAAGCTAGTGACTGGAGTTCAGACGTGTGCTCTTCCGATCTNNNNN	TAGCTT	AAGCTA
Index 11	RTO_11	CAAGCAGAAGACGGCATACGAGATGTAGCCGTGACTGGAGTTCAGACGTGTGCTCTTCCGATCTNNNNN	GGCTAC	GTAGCC
Index 12	RTO_12	CAAGCAGAAGACGGCATACGAGATTACAAGGTGACTGGAGTTCAGACGTGTGCTCTTCCGATCTNNNNN	CTTGTA	TACAAG
Index 13	RTO_13	CAAGCAGAAGACGGCATACGAGATTTGACTGTGACTGGAGTTCAGACGTGTGCTCTTCCGATCTNNNNN	AGTCAA	TTGACT
Index 14	RTO_14	CAAGCAGAAGACGGCATACGAGATGGAACTGTGACTGGAGTTCAGACGTGTGCTCTTCCGATCTNNNNN	AGTTCC	GGAACT
Index 15	RTO_15	CAAGCAGAAGACGGCATACGAGATTGACATGTGACTGGAGTTCAGACGTGTGCTCTTCCGATCTNNNNN	ATGTCA	TGACAT
Index 16	RTO_16	CAAGCAGAAGACGGCATACGAGATGGACGGGTGACTGGAGTTCAGACGTGTGCTCTTCCGATCTNNNNN	CCGTCC	GGACGG
Index 18	RTO_17	CAAGCAGAAGACGGCATACGAGATGCGGACGTGACTGGAGTTCAGACGTGTGCTCTTCCGATCTNNNNN	GTCCGC	GCGGAC
Index 19	RTO_18	CAAGCAGAAGACGGCATACGAGATTTTCACGTGACTGGAGTTCAGACGTGTGCTCTTCCGATCTNNNNN	GTGAAA	TTTCAC
Index 20	RTO_19	CAAGCAGAAGACGGCATACGAGATGGCCACGTGACTGGAGTTCAGACGTGTGCTCTTCCGATCTNNNNN	GTGGCC	GGCCAC
Index 21	RTO_20	CAAGCAGAAGACGGCATACGAGATCGAAACGTGACTGGAGTTCAGACGTGTGCTCTTCCGATCTNNNNN	GTTTCG	CGAAAC
Index 22	RTO_21	CAAGCAGAAGACGGCATACGAGATCGTACGGTGACTGGAGTTCAGACGTGTGCTCTTCCGATCTNNNNN	CGTACG	CGTACG
Index 23	RTO_22	CAAGCAGAAGACGGCATACGAGATCCACTCGTGACTGGAGTTCAGACGTGTGCTCTTCCGATCTNNNNN	GAGTGG	CCACTC
Index 25	RTO_23	CAAGCAGAAGACGGCATACGAGATATCAGTGTGACTGGAGTTCAGACGTGTGCTCTTCCGATCTNNNNN	ACTGAT	ATCAGT
Index 27	RTO_24	CAAGCAGAAGACGGCATACGAGATAGGAATGTGACTGGAGTTCAGACGTGTGCTCTTCCGATCTNNNNN	ATTCCT	AGGAAT
NA	RTO_25	CAAGCAGAAGACGGCATACGAGATACGAGCGTGACTGGAGTTCAGACGTGTGCTCTTCCGATCTNNNNN	GCTCGT	ACGAGC
NA	RTO_26	CAAGCAGAAGACGGCATACGAGATCCCGATGTGACTGGAGTTCAGACGTGTGCTCTTCCGATCTNNNNN	ATCGGG	CCCGAT
NA	RTO_27	CAAGCAGAAGACGGCATACGAGATGGATTCGTGACTGGAGTTCAGACGTGTGCTCTTCCGATCTNNNNN	GAATCC	GGATTC
NA	RTO_28	CAAGCAGAAGACGGCATACGAGATCTCCCTGTGACTGGAGTTCAGACGTGTGCTCTTCCGATCTNNNNN	AGGGAG	CTCCCT
NA	RTO_29	CAAGCAGAAGACGGCATACGAGATACCTTTGTGACTGGAGTTCAGACGTGTGCTCTTCCGATCTNNNNN	AAAGGT	ACCTTT
NA	RTO_30	CAAGCAGAAGACGGCATACGAGATGCGTGTGTGACTGGAGTTCAGACGTGTGCTCTTCCGATCTNNNNN	ACACGC	GCGTGT
NA	RTO_31	CAAGCAGAAGACGGCATACGAGATTCCTCCGTGACTGGAGTTCAGACGTGTGCTCTTCCGATCTNNNNN	GGAGGA	TCCTCC
NA	RTO_32	CAAGCAGAAGACGGCATACGAGATGTGAGAGTGACTGGAGTTCAGACGTGTGCTCTTCCGATCTNNNNN	TCTCAC	GTGAGA
NA	RTO_33	CAAGCAGAAGACGGCATACGAGATAAAGACGTGACTGGAGTTCAGACGTGTGCTCTTCCGATCTNNNNN	GTCTTT	AAAGAC
NA	RTO_34	CAAGCAGAAGACGGCATACGAGATAGCCCAGTGACTGGAGTTCAGACGTGTGCTCTTCCGATCTNNNNN	TGGGCT	AGCCCA
NA	RTO_35	CAAGCAGAAGACGGCATACGAGATTTACCAGTGACTGGAGTTCAGACGTGTGCTCTTCCGATCTNNNNN	TGGTAA	TTACCA
NA	RTO_36	CAAGCAGAAGACGGCATACGAGATCTTCTAGTGACTGGAGTTCAGACGTGTGCTCTTCCGATCTNNNNN	TAGAAG	CTTCTA
NA	RTO_37	CAAGCAGAAGACGGCATACGAGATCATGCAGTGACTGGAGTTCAGACGTGTGCTCTTCCGATCTNNNNN	TGCATG	CATGCA
NA	RTO_38	CAAGCAGAAGACGGCATACGAGATCACATAGTGACTGGAGTTCAGACGTGTGCTCTTCCGATCTNNNNN	TATGTG	CACATA
NA	RTO_39	CAAGCAGAAGACGGCATACGAGATGCAAAGGTGACTGGAGTTCAGACGTGTGCTCTTCCGATCTNNNNN	CTTTGC	GCAAAG
NA	RTO_40	CAAGCAGAAGACGGCATACGAGATGGTAAAGTGACTGGAGTTCAGACGTGTGCTCTTCCGATCTNNNNN	TTTACC	GGTAAA
NA	RTO_41	CAAGCAGAAGACGGCATACGAGATACCGGAGTGACTGGAGTTCAGACGTGTGCTCTTCCGATCTNNNNN	TCCGGT	ACCGGA
NA	RTO_42	CAAGCAGAAGACGGCATACGAGATCGTTGAGTGACTGGAGTTCAGACGTGTGCTCTTCCGATCTNNNNN	TCAACG	CGTTGA
NA	RTO_43	CAAGCAGAAGACGGCATACGAGATTGTTAGGTGACTGGAGTTCAGACGTGTGCTCTTCCGATCTNNNNN	CTAACA	TGTTAG
NA	RTO_44	CAAGCAGAAGACGGCATACGAGATGACACCGTGACTGGAGTTCAGACGTGTGCTCTTCCGATCTNNNNN	GGTGTC	GACACC
NA	RTO_45	CAAGCAGAAGACGGCATACGAGATATCTACGTGACTGGAGTTCAGACGTGTGCTCTTCCGATCTNNNNN	GTAGAT	ATCTAC
NA	RTO_46	CAAGCAGAAGACGGCATACGAGATATGGAGGTGACTGGAGTTCAGACGTGTGCTCTTCCGATCTNNNNN	CTCCAT	ATGGAG
NA	RTO_47	CAAGCAGAAGACGGCATACGAGATGATGATGTGACTGGAGTTCAGACGTGTGCTCTTCCGATCTNNNNN	ATCATC	GATGAT
NA	RTO_48	CAAGCAGAAGACGGCATACGAGATGTGCTTGTGACTGGAGTTCAGACGTGTGCTCTTCCGATCTNNNNN	AAGCAC	GTGCTT
NA	RTO_49	CAAGCAGAAGACGGCATACGAGATGAAGGAGTGACTGGAGTTCAGACGTGTGCTCTTCCGATCTNNNNN	TCCTTC	GAAGGA
NA	RTO_50	CAAGCAGAAGACGGCATACGAGATGGCATGGTGACTGGAGTTCAGACGTGTGCTCTTCCGATCTNNNNN	CATGCC	GGCATG
NA	RTO_51	CAAGCAGAAGACGGCATACGAGATCCAACAGTGACTGGAGTTCAGACGTGTGCTCTTCCGATCTNNNNN	TGTTGG	CCAACA
NA	RTO_52	CAAGCAGAAGACGGCATACGAGATTGCGCTGTGACTGGAGTTCAGACGTGTGCTCTTCCGATCTNNNNN	AGCGCA	TGCGCT
NA	RTO_53	CAAGCAGAAGACGGCATACGAGATTCGGTGGTGACTGGAGTTCAGACGTGTGCTCTTCCGATCTNNNNN	CACCGA	TCGGTG
NA	RTO_54	CAAGCAGAAGACGGCATACGAGATTCAGAAGTGACTGGAGTTCAGACGTGTGCTCTTCCGATCTNNNNN	TTCTGA	TCAGAA
NA	RTO_55	CAAGCAGAAGACGGCATACGAGATCGAGTTGTGACTGGAGTTCAGACGTGTGCTCTTCCGATCTNNNNN	AACTCG	CGAGTT
NA	RTO_56	CAAGCAGAAGACGGCATACGAGATCTGTAAGTGACTGGAGTTCAGACGTGTGCTCTTCCGATCTNNNNN	TTACAG	CTGTAA
NA	RTO_57	CAAGCAGAAGACGGCATACGAGATGCTATTGTGACTGGAGTTCAGACGTGTGCTCTTCCGATCTNNNNN	AATAGC	GCTATT
NA	RTO_58	CAAGCAGAAGACGGCATACGAGATAACGTGGTGACTGGAGTTCAGACGTGTGCTCTTCCGATCTNNNNN	CACGTT	AACGTG
NA	RTO_59	CAAGCAGAAGACGGCATACGAGATAAGGGTGTGACTGGAGTTCAGACGTGTGCTCTTCCGATCTNNNNN	ACCCTT	AAGGGT
NA	RTO_60	CAAGCAGAAGACGGCATACGAGATAAACCTGTGACTGGAGTTCAGACGTGTGCTCTTCCGATCTNNNNN	AGGTTT	AAACCT
NA	RTO_61	CAAGCAGAAGACGGCATACGAGATCCTCAGGTGACTGGAGTTCAGACGTGTGCTCTTCCGATCTNNNNN	CTGAGG	CCTCAG
NA	RTO_62	CAAGCAGAAGACGGCATACGAGATAACCGCGTGACTGGAGTTCAGACGTGTGCTCTTCCGATCTNNNNN	GCGGTT	AACCGC
NA	RTO_63	CAAGCAGAAGACGGCATACGAGATTTCTTGGTGACTGGAGTTCAGACGTGTGCTCTTCCGATCTNNNNN	CAAGAA	TTCTTG
NA	RTO_64	CAAGCAGAAGACGGCATACGAGATCATTTCGTGACTGGAGTTCAGACGTGTGCTCTTCCGATCTNNNNN	GAAATG	CATTTC
NA	RTO_65	CAAGCAGAAGACGGCATACGAGATAATAGGGTGACTGGAGTTCAGACGTGTGCTCTTCCGATCTNNNNN	CCTATT	AATAGG
NA	RTO_66	CAAGCAGAAGACGGCATACGAGATCTAAGGGTGACTGGAGTTCAGACGTGTGCTCTTCCGATCTNNNNN	CCTTAG	CTAAGG
NA	RTO_67	CAAGCAGAAGACGGCATACGAGATAGGTGGGTGACTGGAGTTCAGACGTGTGCTCTTCCGATCTNNNNN	CCACCT	AGGTGG
NA	RTO_68	CAAGCAGAAGACGGCATACGAGATGTCGTAGTGACTGGAGTTCAGACGTGTGCTCTTCCGATCTNNNNN	TACGAC	GTCGTA
NA	RTO_69	CAAGCAGAAGACGGCATACGAGATTCTCGAGTGACTGGAGTTCAGACGTGTGCTCTTCCGATCTNNNNN	TCGAGA	TCTCGA
NA	RTO_70	CAAGCAGAAGACGGCATACGAGATGTTTGGGTGACTGGAGTTCAGACGTGTGCTCTTCCGATCTNNNNN	CCAAAC	GTTTGG
NA	RTO_71	CAAGCAGAAGACGGCATACGAGATGAGTAGGTGACTGGAGTTCAGACGTGTGCTCTTCCGATCTNNNNN	CTACTC	GAGTAG
NA	RTO_72	CAAGCAGAAGACGGCATACGAGATTTGCGGGTGACTGGAGTTCAGACGTGTGCTCTTCCGATCTNNNNN	CCGCAA	TTGCGG

### Sheet: Other
name	sequence	ammount	purification	note
TSO (Template Switching Oligo)	/5Biosg/CCTACACGACGCTCTTCCGATCTNNNNNNNNTATArGrGrG	100nmR	STD	/5Biosg/ is IDT code for 5` biotin, and rG is IDT code for ribo-G
FLO (Forward Library Oligo)	AATGATACGGCGACCACCGAGATCTACACTCTTTCCCTACACGACGCTCTTCCG	25nm	STD
RLO (Reverse Library Oligo)	CAAGCAGAAGACGGCATACG	25nm	STD
