## Supplemental Table 6 for "Simple and efficient measurement of transcription initiation and transcript levels with STRIPE-seq"

### Sheet: Sheet1
Technology	Organism	Cell type	Input amount	Accession number	PMID
SLIC-CAGE	S. cerevisiae	BY4741	100 ng	ERR2321825	30404778
SLIC-CAGE	S. cerevisiae	BY4741	100 ng	ERR2321826	30404778
nanoCAGE	S. cerevisiae	BY4741	500 ng	ERR2321818	30404778
nanoCAGE	S. cerevisiae	BY4741	500 ng	ERR2321819	30404778
nanoCAGE	S. cerevisiae	BY4741	25 ng	ERR2321816	30404778
nanoCAGE	S. cerevisiae	BY4741	25 ng	ERR2321817	30404778
CAGE	H. sapiens	K562	10 ug	SRR6006235	29867192
CAGE	H. sapiens	K562	10 ug	SRR6006236	29867192
RAMPAGE	H. sapiens	K562	5 ug	SRR6006240	29867192
RAMPAGE	H. sapiens	K562	5 ug	SRR6006241	29867192
RAMPAGE	H. sapiens	K562	5 ug	SRR6006242	29867192
nanoCAGE-XL	H. sapiens	K562	7.5 ug	SRR6006247	29867192
CUT&Tag (H3K27ac)	H. sapiens	K562	N/A	SRR8383507	31036827
CUT&Tag (H3K27ac)	H. sapiens	K562	N/A	SRR8383508	31036827
CUT&Tag (H3K4me1)	H. sapiens	K562	N/A	SRR8383512	31036827
CUT&Tag (H3K4me1)	H. sapiens	K562	N/A	SRR8383513	31036827
CUT&Tag (H3K4me2)	H. sapiens	K562	N/A	SRR8383514	31036827
CUT&Tag (H3K4me2)	H. sapiens	K562	N/A	SRR8383515	31036827
CUT&Tag (H3K4me3)	H. sapiens	K562	N/A	SRR8383516	31036827
CUT&Tag (H3K4me3)	H. sapiens	K562	N/A	SRR8383517	31036827
CUT&Tag (IgG control)	H. sapiens	K562	N/A	SRR8435051	31036827
CUT&Tag (IgG control)	H. sapiens	K562	N/A	SRR8435052	31036827
